# Feeding Neurons Integrate Metabolic and Reproductive States in Mice

**DOI:** 10.1101/2023.01.25.525595

**Authors:** Megan G. Massa, Rachel L. Scott, Alexandra L. Cara, Laura R. Cortes, Norma P. Sandoval, Jae W. Park, Sahara Ali, Leandro M. Velez, Bethlehem Tesfaye, Karen Reue, J. Edward van Veen, Marcus Seldin, Stephanie M. Correa

## Abstract

Trade-offs between metabolic and reproductive processes are important for survival, particularly in mammals that gestate their young. Puberty and reproduction, as energetically taxing life stages, are often gated by metabolic availability in animals with ovaries. How the nervous system coordinates these trade-offs is an active area of study. We identify somatostatin neurons of the tuberal nucleus (TN^SST^) as a node of the feeding circuit that alters feeding in a manner sensitive to metabolic and reproductive states in mice. Whereas chemogenetic activation of TN^SST^ neurons increased food intake across sexes, selective ablation decreased food intake only in female mice during proestrus. Interestingly, this ablation effect was only apparent in animals with a low body mass. Fat transplantation and bioinformatics analysis of TN^SST^ neuronal transcriptomes revealed white adipose as a key modulator of the effects of TN^SST^ neurons on food intake. Together, these studies point to a mechanism whereby TN^SST^ hypothalamic neurons modulate feeding by responding to varying levels of circulating estrogens differentially based on energy stores. This research provides insight into how neural circuits integrate reproductive and metabolic signals, and illustrates how gonadal steroid modulation of neuronal circuits can be context-dependent and gated by metabolic status.
