## Supplementary material for "Feeding Neurons Integrate Metabolic and Reproductive States in Mice": Table 2 - Statistical Details

### Sheet: ANOVA
			ANOVA Results					Descriptive Stats
								Group
			Metric	DFn	DFd	F statistic	p value	Sex	Geno	Treatment	Time	Mean	SEM	n
GqDREADD	Overall Food Intake		hM3Dq*treatment*time	2	105	3.2964	0.0409	F	Control	Saline	1	0.440946	0.0333666	6
			hM3Dq*sex	1	21	4.5828	0.0442	F	Control	Saline	2	0.529359	0.0478455	6
			hM3Dq*treatment	1	105	35.2054	<.0001	F	Control	Saline	4	0.659306	0.0687741	6
			Treatment*time	2	105	7.3925	0.001	F	Control	CNO	1	0.356298	0.0357354	6
			Time	2	105	132.772	<.0001	F	Control	CNO	2	0.519672	0.0314346	6
			Treatment	1	105	32.019	<.0001	F	Control	CNO	4	0.682124	0.0440623	6
			hM3Dq	1	21	0.1161	0.7366	M	Control	Saline	1	0.338115	0.0376774	5
			Sex	1	21	2.112	0.1609	M	Control	Saline	2	0.507046	0.0567998	5
	Food Intake within Females		hM3Dq*treatment*time	2	60	0.6762	0.5124	M	Control	Saline	4	0.682934	0.0583109	5
			hM3Dq*treatment	1	60	12.7928	0.0007	M	Control	CNO	1	0.370853	0.0248392	5
			Treatment*time	2	60	5.6639	0.0056	M	Control	CNO	2	0.453907	0.0314993	5
			Time	2	60	62.342	<.0001	M	Control	CNO	4	0.677307	0.0177116	5
			Treatment	1	60	9.3466	0.0033	F	hM3Dq	Saline	1	0.329907	0.02287	8
			hM3Dq	1	12	1.0315	0.3298	F	hM3Dq	Saline	2	0.391999	0.0192237	8
			@1hr hM3Dq*treatment	1	12	1.01445	0.3337	F	hM3Dq	Saline	4	0.539459	0.0197631	8
			@2hr hM3Dq*treatment	1	12	3.8696	0.0727	F	hM3Dq	CNO	1	0.337086	0.0655993	8
			@4hr hM3Dq*treatment	1	12	10.0208	0.0081	F	hM3Dq	CNO	2	0.554023	0.0589297	8
	Food Intake within Males		hM3Dq*treatment*time	2	45	3.2793	0.0468	F	hM3Dq	CNO	4	0.780556	0.0560386	8
			hM3Dq*treatment	1	45	25.1794	<.0001	M	hM3Dq	Saline	1	0.346857	0.0306287	6
			Treatment*time	2	45	2.2564	0.1164	M	hM3Dq	Saline	2	0.449617	0.0538722	6
			Time	2	45	72.3629	<.0001	M	hM3Dq	Saline	4	0.597752	0.0594845	6
			Treatment	1	45	26.3943	<.0001	M	hM3Dq	CNO	1	0.370853	0.0248392	6
			hM3Dq	1	9	5.2944	0.0469	M	hM3Dq	CNO	2	0.453907	0.0314993	6
			@1hr hM3Dq*treatment	1	9	1.688	0.2262	M	hM3Dq	CNO	4	0.677307	0.0177116	6
			@2hr hM3Dq*treatment	1	9	8.6957	0.0163
			@4hr hM3Dq*treatment	1	9	12.1521	0.0069
	cFOS Activation		Sex	1	21	0.92852	0.3462	F	Control			5.5	1.02469	6
			hM3Dq	1	21	73.634	<.0001	M	Control			5.2	1.06771	8
			hM3Dq*sex	1	21	0.93919	0.3435	F	hM3Dq			24.375	2.18712	5
								M	hM3Dq			28.8333	3.85933	6
Caspase	Body Weight over Time		Ablation	1	38	0.512	0.4786
			Sex	1	38	199.528	<.0001
			Time	8	244	164.422	<.0001
			Ablation*sex	1	38	0.832	0.3673
			Time*sex	8	244	2.162	0.031
			Ablation*time	8	244	1.633	0.1161
			Ablation*time*sex	8	244	0.799	0.6037
	Average Core Body Temperature		Sex	1	26	0.6	0.4321	M	Control		Night	37.0878	0.0994398	9
			Time of Day	1	26	363.6	<.0001	M	Control		Day	36.0311	0.111249	9
			Ablation	1	26	0	0.8842	M	Ablated		Night	37.1344	0.0676	9
			Sex*Time of Day	1	26	0	0.8445	M	Ablated		Day	35.9478	0.0862293	9
			Sex*Ablation	1	26	0	0.9799	F	Control	Proestrus	Night	37.32	0.115888	5
			Ablation*Time of Day	1	26	0.1	0.714	F	Control	Proestrus	Day	36.302	0.0975397	5
			Sex*Ablation*Time of Day	1	26	0.8	0.3888	F	Control	Estrus	Night	37.436	0.137499	5
			Analysis of Estrous Cycle					F	Control	Estrus	Day	36.404	0.0921195	5
			Estrous stage	3	70	18.1	<.0001	F	Control	Metestrus	Night	37.128	0.0675574	5
			Time of Day	1	70	1549.9	<.0001	F	Control	Metestrus	Day	36.16	0.0681175	5
			Ablation	1	10	0.1	0.7524	F	Control	Diestrus	Night	37.158	0.081939	5
			Estrous stage*Time of Day	3	70	1.1	0.3521	F	Control	Diestrus	Day	36.2	0.0784219	5
			Estrous stage*Ablation	3	70	1.3	0.2885	F	Ablated	Proestrus	Night	37.2157	0.0995432	7
			Ablation*Time of Day	1	70	1.3	0.2516	F	Ablated	Proestrus	Day	36.28	0.0902378	7
			Estrous stage*Time of Day*Ablation	3	70	0.2	0.9264	F	Ablated	Estrus	Night	37.35	0.124747	7
								F	Ablated	Estrus	Day	36.3229	0.0542794	7
								F	Ablated	Metestrus	Night	37.1243	0.116432	7
								F	Ablated	Metestrus	Day	36.2471	0.076305	7
								F	Ablated	Diestrus	Night	37.0757	0.115776	7
								F	Ablated	Diestrus	Day	36.1686	0.0807827	7
	Average Activity		Sex	1	26	12.3193	0.0017	M	Control		Night	15306.9	1457.53	9
			Time of Day	1	26	336.346	<.0001	M	Control		Day	5793.49	710.836	9
			Ablation	1	26	0.0683	0.7959	M	Ablated		Night	15960.1	1211	9
			Sex*Time of Day	1	26	7.0239	0.0135	M	Ablated		Day	5149.73	437.276	9
			Sex*Ablation	1	26	0.1017	0.7524	F	Control	Proestrus	Night	21453.4	2695.57	5
			Ablation*Time of Day	1	26	0.7185	0.4044	F	Control	Proestrus	Day	8172.86	1322.69	5
			Sex*Ablation*Time of Day	1	26	0.0493	0.826	F	Control	Estrus	Night	21548.3	3301.97	5
			Analysis of Estrous Cycle					F	Control	Estrus	Day	7035.67	897.757	5
			Estrous stage	3	69	0.5154	0.6731	F	Control	Metestrus	Night	18940.1	2236.73	5
			Time of Day	1	69	721.678	<.0001	F	Control	Metestrus	Day	7298.29	1042.65	5
			Ablation	1	10	0.1583	0.6991	F	Control	Diestrus	Night	19622.2	2399.01	5
			Estrous stage*Time of Day	3	69	1.2171	0.3101	F	Control	Diestrus	Day	7320.09	1445.95	5
			Estrous stage*Ablation	3	69	0.3393	0.797	F	Ablated	Proestrus	Night	22037.6	1118.5	7
			Ablation*Time of Day	1	69	0.3889	0.535	F	Ablated	Proestrus	Day	7007.7	251.009	7
			Estrous stage*Time of Day*Ablation	3	69	0.1682	0.9175	F	Ablated	Estrus	Night	21478.4	2416.64	7
								F	Ablated	Estrus	Day	7343.88	265.688	7
								F	Ablated	Metestrus	Night	21082.7	1374.39	7
								F	Ablated	Metestrus	Day	7770.84	369.652	7
								F	Ablated	Diestrus	Night	21113.9	1184.83	7
								F	Ablated	Diestrus	Day	8144.51	500.033	7
	Glucose Tolerance Test		Ablation	1	29	0.332	0.5688
			Sex	1	29	42.52	<.0001
			Time	4	113	77.267	<.0001
			Ablation*sex	1	29	0.596	0.4465
			Time*sex	4	113	1.522	0.2005
			Ablation*time	4	113	1.174	0.3262
			Ablation*time*sex	4	113	0.337	0.8527
	Average 24h Food Intake		Sex	1	38	14.1896	0.0006	F	Control			2.81829	0.174137	10
			Ablation	1	38	7.3353	0.0101	M	Control			3.035	0.139852	11
			Ablation*sex	1	38	4.6852	0.0368	F	Ablated			2.18394	0.112969	11
								M	Ablated			2.98612	0.105252	10
	Average Nightly Food Intake Over Estrous		Ablation	1	17	0.7211	0.4076	F	Control		Proestrus	2.83667	0.15741	6
			Estrous phase	1	45	1.2803	0.2638	F	Ablated		Proestrus	2.40875	0.0471107	8
			Ablation*phase	1	45	8.1581	0.0065	F	Control		Estrus	2.60286	0.104465	7
								F	Ablated		Estrus	2.52857	0.0975028	7
								F	Control		Metestrus	2.674	0.0953846	10
								F	Ablated		Metestrus	2.69444	0.127051	9
								F	Control		Diestrus	2.631	0.0870817	10
								F	Ablated		Diestrus	2.70556	0.112251	9
	Effect of Starting Body Weight on Average Nightly Food Intake Across Estrous Cycle and Ablation		Body mass	1	150	1.87	0.173522
			Ablation	1	150	12.4224	0.0005627
			Estrous phase	1	150	2.4127	0.122458
			Body mass*ablation	1	150	16.9924	6.189e-05
			Body mass*estrous phase	1	150	3.9433	0.048881
			Ablation*estrous phase	1	150	0.3153	0.575291
			Body mass*ablation*estrous phase	1	150	0.0013	0.971782
	ANCOVA Starting Body Weight x Nightly Food Intake							Geno	Slope	SE	Intercept	Multiple R2	R2 p value	n
		Proestrus	Interaction of Slopes	1	36	4.4404	0.04213	Control	-0.20754	0.07232	7.09818	0.3263	0.01062	19
			Difference in Y Intercept	1	36	0.0294	0.86488	Ablated	-0.01358	0.05794	2.95561	0.002882	0.8172	21
		Estrus	Interaction of Slopes	1	36	1.013	0.320892	Control	-0.03813	0.06415	3.2051	0.02036	0.5601	19
			Difference in Y Intercept	1	36	11.0322	0.002062	Ablated	0.04002	0.04618	1.90005	0.03803	0.3969	21
		Metestrus	Interaction of Slopes	1	35	8.4959	0.006169	Control	-0.15274	0.06121	5.92261	0.2801	0.0239	18
			Difference in Y Intercept	1	35	5.7439	0.022022	Ablated	0.06559	0.04534	1.47177	0.09921	0.1643	21
		Diestrus	Interaction of Slopes	1	35	4.8818	0.03378	Control	-0.06336	0.04878	4.00359	0.0903	0.2113	19
			Difference in Y Intercept	1	35	2.6063	0.11542	Ablated	0.08882	0.04863	0.89333	0.1564	0.08439	20
	ANCOVA Starting Body Weight x Postmortem Adipocite Size							Geno	Slope	SE	Intercept	Multiple R2	R2 p value	n
		iWAT	Interaction of Slopes	1	22	0.2337	0.63359	Control + Ablated	465.4	215.8	9585.3	0.1623	0.0413	12
			Difference in Y Intercept	1	22	0.1417	0.71025							14
		gWAT	Interaction of Slopes	1	18	0.4552	0.508469	Control + Ablated	3114.6	772.8	-38752.5	0.4481	0.0006557	11
			Difference in Y Intercept	1	18	0	0.997051							11
	Colocalization		Sex	1	4	0.1181	0.7484	F	SST			72.3333	11.893	3
			Cell Type	1	4	56.03	0.0017	F	SST+Era			7	0.57735	3
			Cell Type*Sex	1	4	0.04153	0.8485	M	SST			77.3333	13.7123	3
								M	SST+ERa			8.16667	1.30171	3
Fat Transplant	Starting Body Mass		Ablation	1	25	1.092	0.306	F	Control	Sham		19.29	0.149209	10
			Fat Transplant	1	25	28.3184	1.626e-05	F	Control	Fat		21.5857	0.123815	7
			Ablation*Fat Transplant	1	25	0.1146	0.7377	F	Ablated	Sham		19	0.218708	5
								F	Ablated	Fat		21.0143	0.196488	7
	Starting Fat Mass		Ablation	1	25	0.1972	0.6608	F	Control	Sham		1.113	0.0434908	10
			Fat Transplant	1	25	34.2342	4.204e-06	F	Control	Fat		1.99	0.0683479	7
			Ablation*Fat Transplant	1	25	0.0225	0.8819	F	Ablated	Sham		1.202	0.0789768	5
								F	Ablated	Fat		2.03429	0.0647741	7
	Starting Percent Fat Mass		Ablation	1	25	0.5167	0.4789	F	Control	Sham		5.72479	0.190485	10
			Fat Transplant	1	25	30.0008	1.09e-05	F	Control	Fat		9.27353	0.29982	7
			Ablation*Fat Transplant	1	25	0.0299	0.8641	F	Ablated	Sham		6.29851	0.375382	5
								F	Ablated	Fat		9.6258	0.242247	7
	Average 24h Food Intake		Ablation	1	25	22.592	7.065e-05	F	Control	Sham		3.133	0.0439611	10
			Fat Transplant	1	25	52.524	1.355e-07	F	Control	Fat		3.16929	0.0263319	7
			Ablation*Fat Transplant	1	25	26.66	2.444e-05	F	Ablated	Sham		2.95767	0.0409898	5
								F	Ablated	Fat		3.485	0.0596396	7
	Average Nighly Food Intake Over Estrous		Ablation	1	23	0.454	0.5072	F	Control	Sham	Proestrus	2.6115	0.202831	10
			Fat Transplant	1	23	8.4507	0.0079	F	Control	Fat	Proestrus	2.7625	0.134125	6
			Estrous Phase	3	66	0.5429	0.6546	F	Control	Sham	Estrus	2.37889	0.180502	9
			Ablation*Fat Transplant	1	23	3.7413	0.0655	F	Control	Fat	Estrus	2.72556	0.236943	6
			Ablation*Estrous Phase	3	66	1.2111	0.3126	F	Control	Sham	Metestrus	2.3975	0.0963537	10
			Fat Transplant*Estrous Phase	3	66	0.7418	0.5309	F	Control	Fat	Metestrus	2.44083	0.154167	6
			Ablation*Fat Transplant*Estrous Phase	3	66	1.3467	0.2669	F	Control	Sham	Diestrus	2.39667	0.124246	10
								F	Control	Fat	Diestrus	2.53028	0.0889261	6
								F	Ablated	Sham	Proestrus	1.97	0.401905	5
								F	Ablated	Fat	Proestrus	3.23	0.409145	5
								F	Ablated	Sham	Estrus	2.432	0.201523	5
								F	Ablated	Fat	Estrus	3.02	0.30385	6
								F	Ablated	Sham	Metestrus	2.5	0.176068	5
								F	Ablated	Fat	Metestrus	2.92333	0.122866	6
								F	Ablated	Sham	Diestrus	2.2	0.0790569	4
								F	Ablated	Fat	Diestrus	3.00333	0.247678	6
